# Serpins A1/A3 within tumor-derived extracellular vesicles support pro-tumoral bias of neutrophils in cancer

**DOI:** 10.1101/2025.03.06.641593

**Authors:** Maksim Domnich, Ekaterina Pylaeva, Elena Siakaeva, Nastassia Kabankova, Agnieszka Bedzinska, Damian Sojka, Aneta Zebrowska, Marta Gawin, Maren Soldierer, Malwina Rist, Daniel Fochtman, Irem Ozel, Bernd Giebel, Iris Helfrich, Ilona Thiel, Basant Kumar Thakur, Cornelius H.L. Kürten, Helmut Hanenberg, Stephan Lang, Sonja Ludwig, Monika Pietrowska, Jadwiga Jablonska

## Abstract

Neutrophils are known to play an important regulatory role during tumor progression in several types of cancer. However, the mechanisms responsible for their tumorigenic bias and extended lifespan in cancer are not clear to date. This study uncovers a previously unknown mechanism by which tumor-derived small extracellular vesicles (sEVs), via their serpin cargo, reprogram neutrophils to adopt a tumor-supporting phenotype. We demonstrated here an elevated content of plasma sEVs during head and neck cancer progression, and their significant cargo enrichment with inhibitors of neutrophil serine proteases: serpins A1 and A3. Mechanistically, neutrophils educated with serpin-rich tumor-derived sEVs displayed typical pro-tumoral characteristics, including prolonged lifespan and activated CD62L^low^ CD11b^high^ PDL1^high^ phenotype. Functionally, such neutrophils demonstrated a strong ability to promote the epithelial-to-mesenchymal transition of tumor cells. Moreover, such neutrophils induced remarkable suppression of cytotoxic CD8 T cells, significantly reducing their tumor cell-killing capacity. Importantly, serpin cargo was essential for this activity, as serpin-depleted sEVs failed to reprogram neutrophils. These findings again highlight the clinical significance of sEVs and suggest their serpin content as important mediators of pro-tumoral functionality. Targeting the biogenesis or uptake of such immunosuppressive sEVs, or modifying their cargo, could potentially serve as a potent adjuvant anti-cancer therapy.
