## Supplementary material for "Serpins A1/A3 within tumor-derived extracellular vesicles support pro-tumoral bias of neutrophils in cancer": Table S1

### Sheet: GSE65858
Submission date	2015-02-11
Last update date	2018-08-13
No	Database	Sample name
1	GSM1607684	GW_001 Head and neck squamous cell carcinoma Illumina HT12v4
2	GSM1607685	GW_003 Head and neck squamous cell carcinoma Illumina HT12v4
3	GSM1607686	GW_004 Head and neck squamous cell carcinoma Illumina HT12v4
4	GSM1607687	GW_005 Head and neck squamous cell carcinoma Illumina HT12v4
5	GSM1607688	GW_006 Head and neck squamous cell carcinoma Illumina HT12v4
6	GSM1607689	GW_007 Head and neck squamous cell carcinoma Illumina HT12v4
7	GSM1607690	GW_008 Head and neck squamous cell carcinoma Illumina HT12v4
8	GSM1607691	GW_009 Head and neck squamous cell carcinoma Illumina HT12v4
9	GSM1607692	GW_010 Head and neck squamous cell carcinoma Illumina HT12v4
10	GSM1607693	GW_011 Head and neck squamous cell carcinoma Illumina HT12v4
11	GSM1607694	GW_012 Head and neck squamous cell carcinoma Illumina HT12v4
12	GSM1607695	GW_013 Head and neck squamous cell carcinoma Illumina HT12v4
13	GSM1607696	GW_014 Head and neck squamous cell carcinoma Illumina HT12v4
14	GSM1607697	GW_015 Head and neck squamous cell carcinoma Illumina HT12v4
15	GSM1607698	GW_016 Head and neck squamous cell carcinoma Illumina HT12v4
16	GSM1607699	GW_017 Head and neck squamous cell carcinoma Illumina HT12v4
17	GSM1607700	GW_018 Head and neck squamous cell carcinoma Illumina HT12v4
18	GSM1607701	GW_020 Head and neck squamous cell carcinoma Illumina HT12v4
19	GSM1607702	GW_021 Head and neck squamous cell carcinoma Illumina HT12v4
20	GSM1607703	GW_022 Head and neck squamous cell carcinoma Illumina HT12v4
21	GSM1607704	GW_023 Head and neck squamous cell carcinoma Illumina HT12v4
22	GSM1607705	GW_025 Head and neck squamous cell carcinoma Illumina HT12v4
23	GSM1607706	GW_026 Head and neck squamous cell carcinoma Illumina HT12v4
24	GSM1607707	GW_027 Head and neck squamous cell carcinoma Illumina HT12v4
25	GSM1607708	GW_028 Head and neck squamous cell carcinoma Illumina HT12v4
26	GSM1607709	GW_029 Head and neck squamous cell carcinoma Illumina HT12v4
27	GSM1607710	GW_030 Head and neck squamous cell carcinoma Illumina HT12v4
28	GSM1607711	GW_031 Head and neck squamous cell carcinoma Illumina HT12v4
29	GSM1607712	GW_032 Head and neck squamous cell carcinoma Illumina HT12v4
30	GSM1607713	GW_033 Head and neck squamous cell carcinoma Illumina HT12v4
31	GSM1607714	GW_034 Head and neck squamous cell carcinoma Illumina HT12v4
32	GSM1607715	GW_035 Head and neck squamous cell carcinoma Illumina HT12v4
33	GSM1607716	GW_036 Head and neck squamous cell carcinoma Illumina HT12v4
34	GSM1607717	GW_037 Head and neck squamous cell carcinoma Illumina HT12v4
35	GSM1607718	GW_038 Head and neck squamous cell carcinoma Illumina HT12v4
36	GSM1607719	GW_039 Head and neck squamous cell carcinoma Illumina HT12v4
37	GSM1607720	GW_040 Head and neck squamous cell carcinoma Illumina HT12v4
38	GSM1607721	GW_041 Head and neck squamous cell carcinoma Illumina HT12v4
39	GSM1607722	GW_042 Head and neck squamous cell carcinoma Illumina HT12v4
40	GSM1607723	GW_043 Head and neck squamous cell carcinoma Illumina HT12v4
41	GSM1607724	GW_044 Head and neck squamous cell carcinoma Illumina HT12v4
42	GSM1607725	GW_045 Head and neck squamous cell carcinoma Illumina HT12v4
43	GSM1607726	GW_046 Head and neck squamous cell carcinoma Illumina HT12v4
44	GSM1607727	GW_047 Head and neck squamous cell carcinoma Illumina HT12v4
45	GSM1607728	GW_049 Head and neck squamous cell carcinoma Illumina HT12v4
46	GSM1607729	GW_051 Head and neck squamous cell carcinoma Illumina HT12v4
47	GSM1607730	GW_052 Head and neck squamous cell carcinoma Illumina HT12v4
48	GSM1607731	GW_053 Head and neck squamous cell carcinoma Illumina HT12v4
49	GSM1607732	GW_054 Head and neck squamous cell carcinoma Illumina HT12v4
50	GSM1607733	GW_056 Head and neck squamous cell carcinoma Illumina HT12v4
51	GSM1607734	GW_057 Head and neck squamous cell carcinoma Illumina HT12v4
52	GSM1607735	GW_058 Head and neck squamous cell carcinoma Illumina HT12v4
53	GSM1607736	GW_059 Head and neck squamous cell carcinoma Illumina HT12v4
54	GSM1607737	GW_060 Head and neck squamous cell carcinoma Illumina HT12v4
55	GSM1607738	GW_061 Head and neck squamous cell carcinoma Illumina HT12v4
56	GSM1607739	GW_062 Head and neck squamous cell carcinoma Illumina HT12v4
57	GSM1607740	GW_063 Head and neck squamous cell carcinoma Illumina HT12v4
58	GSM1607741	GW_064 Head and neck squamous cell carcinoma Illumina HT12v4
59	GSM1607742	GW_065 Head and neck squamous cell carcinoma Illumina HT12v4
60	GSM1607743	GW_066 Head and neck squamous cell carcinoma Illumina HT12v4
61	GSM1607744	GW_067 Head and neck squamous cell carcinoma Illumina HT12v4
62	GSM1607745	GW_068 Head and neck squamous cell carcinoma Illumina HT12v4
63	GSM1607746	GW_069 Head and neck squamous cell carcinoma Illumina HT12v4
64	GSM1607747	GW_070 Head and neck squamous cell carcinoma Illumina HT12v4
65	GSM1607748	GW_071 Head and neck squamous cell carcinoma Illumina HT12v4
66	GSM1607749	GW_072 Head and neck squamous cell carcinoma Illumina HT12v4
67	GSM1607750	GW_073 Head and neck squamous cell carcinoma Illumina HT12v4
68	GSM1607751	GW_074 Head and neck squamous cell carcinoma Illumina HT12v4
69	GSM1607752	GW_075 Head and neck squamous cell carcinoma Illumina HT12v4
70	GSM1607753	GW_076 Head and neck squamous cell carcinoma Illumina HT12v4
71	GSM1607754	GW_077 Head and neck squamous cell carcinoma Illumina HT12v4
72	GSM1607755	GW_078 Head and neck squamous cell carcinoma Illumina HT12v4
73	GSM1607756	GW_079 Head and neck squamous cell carcinoma Illumina HT12v4
74	GSM1607757	GW_080 Head and neck squamous cell carcinoma Illumina HT12v4
75	GSM1607758	GW_081 Head and neck squamous cell carcinoma Illumina HT12v4
76	GSM1607759	GW_082 Head and neck squamous cell carcinoma Illumina HT12v4
77	GSM1607760	GW_083 Head and neck squamous cell carcinoma Illumina HT12v4
78	GSM1607761	GW_084 Head and neck squamous cell carcinoma Illumina HT12v4
79	GSM1607762	GW_085 Head and neck squamous cell carcinoma Illumina HT12v4
80	GSM1607763	GW_086 Head and neck squamous cell carcinoma Illumina HT12v4
81	GSM1607764	GW_087 Head and neck squamous cell carcinoma Illumina HT12v4
82	GSM1607765	GW_088 Head and neck squamous cell carcinoma Illumina HT12v4
83	GSM1607766	GW_089 Head and neck squamous cell carcinoma Illumina HT12v4
84	GSM1607767	GW_091 Head and neck squamous cell carcinoma Illumina HT12v4
85	GSM1607768	GW_092 Head and neck squamous cell carcinoma Illumina HT12v4
86	GSM1607769	GW_093 Head and neck squamous cell carcinoma Illumina HT12v4
87	GSM1607770	GW_094 Head and neck squamous cell carcinoma Illumina HT12v4
88	GSM1607771	GW_095 Head and neck squamous cell carcinoma Illumina HT12v4
89	GSM1607772	GW_096 Head and neck squamous cell carcinoma Illumina HT12v4
90	GSM1607773	GW_097 Head and neck squamous cell carcinoma Illumina HT12v4
91	GSM1607774	GW_101 Head and neck squamous cell carcinoma Illumina HT12v4
92	GSM1607775	GW_102 Head and neck squamous cell carcinoma Illumina HT12v4
93	GSM1607776	GW_103 Head and neck squamous cell carcinoma Illumina HT12v4
94	GSM1607777	GW_104 Head and neck squamous cell carcinoma Illumina HT12v4
95	GSM1607778	GW_105 Head and neck squamous cell carcinoma Illumina HT12v4
96	GSM1607779	GW_106 Head and neck squamous cell carcinoma Illumina HT12v4
97	GSM1607780	GW_107 Head and neck squamous cell carcinoma Illumina HT12v4
98	GSM1607781	GW_108 Head and neck squamous cell carcinoma Illumina HT12v4
99	GSM1607782	GW_109 Head and neck squamous cell carcinoma Illumina HT12v4
100	GSM1607783	GW_110 Head and neck squamous cell carcinoma Illumina HT12v4
101	GSM1607784	GW_111 Head and neck squamous cell carcinoma Illumina HT12v4
102	GSM1607785	GW_112 Head and neck squamous cell carcinoma Illumina HT12v4
103	GSM1607786	GW_113 Head and neck squamous cell carcinoma Illumina HT12v4
104	GSM1607787	GW_115 Head and neck squamous cell carcinoma Illumina HT12v4
105	GSM1607788	GW_116 Head and neck squamous cell carcinoma Illumina HT12v4
106	GSM1607789	GW_117 Head and neck squamous cell carcinoma Illumina HT12v4
107	GSM1607790	GW_118 Head and neck squamous cell carcinoma Illumina HT12v4
108	GSM1607791	GW_119 Head and neck squamous cell carcinoma Illumina HT12v4
109	GSM1607792	GW_120 Head and neck squamous cell carcinoma Illumina HT12v4
110	GSM1607793	GW_122 Head and neck squamous cell carcinoma Illumina HT12v4
111	GSM1607794	GW_123 Head and neck squamous cell carcinoma Illumina HT12v4
112	GSM1607795	GW_124 Head and neck squamous cell carcinoma Illumina HT12v4
113	GSM1607796	GW_125 Head and neck squamous cell carcinoma Illumina HT12v4
114	GSM1607797	GW_126 Head and neck squamous cell carcinoma Illumina HT12v4
115	GSM1607798	GW_127 Head and neck squamous cell carcinoma Illumina HT12v4
116	GSM1607799	GW_128 Head and neck squamous cell carcinoma Illumina HT12v4
117	GSM1607800	GW_129 Head and neck squamous cell carcinoma Illumina HT12v4
118	GSM1607801	GW_130 Head and neck squamous cell carcinoma Illumina HT12v4
119	GSM1607802	GW_131 Head and neck squamous cell carcinoma Illumina HT12v4
120	GSM1607803	GW_133 Head and neck squamous cell carcinoma Illumina HT12v4
121	GSM1607804	GW_134 Head and neck squamous cell carcinoma Illumina HT12v4
122	GSM1607805	GW_135 Head and neck squamous cell carcinoma Illumina HT12v4
123	GSM1607806	GW_136 Head and neck squamous cell carcinoma Illumina HT12v4
124	GSM1607807	GW_137 Head and neck squamous cell carcinoma Illumina HT12v4
125	GSM1607808	GW_138 Head and neck squamous cell carcinoma Illumina HT12v4
126	GSM1607809	GW_139 Head and neck squamous cell carcinoma Illumina HT12v4
127	GSM1607810	GW_140 Head and neck squamous cell carcinoma Illumina HT12v4
128	GSM1607811	GW_141 Head and neck squamous cell carcinoma Illumina HT12v4
129	GSM1607812	GW_142 Head and neck squamous cell carcinoma Illumina HT12v4
130	GSM1607813	GW_143 Head and neck squamous cell carcinoma Illumina HT12v4
131	GSM1607814	GW_144 Head and neck squamous cell carcinoma Illumina HT12v4
132	GSM1607815	GW_145 Head and neck squamous cell carcinoma Illumina HT12v4
133	GSM1607816	GW_146 Head and neck squamous cell carcinoma Illumina HT12v4
134	GSM1607817	GW_147 Head and neck squamous cell carcinoma Illumina HT12v4
135	GSM1607818	GW_148 Head and neck squamous cell carcinoma Illumina HT12v4
136	GSM1607819	GW_149 Head and neck squamous cell carcinoma Illumina HT12v4
137	GSM1607820	GW_150 Head and neck squamous cell carcinoma Illumina HT12v4
138	GSM1607821	GW_151 Head and neck squamous cell carcinoma Illumina HT12v4
139	GSM1607822	GW_152 Head and neck squamous cell carcinoma Illumina HT12v4
140	GSM1607823	GW_153 Head and neck squamous cell carcinoma Illumina HT12v4
141	GSM1607824	GW_154 Head and neck squamous cell carcinoma Illumina HT12v4
142	GSM1607825	GW_155 Head and neck squamous cell carcinoma Illumina HT12v4
143	GSM1607826	GW_156 Head and neck squamous cell carcinoma Illumina HT12v4
144	GSM1607827	GW_157 Head and neck squamous cell carcinoma Illumina HT12v4
145	GSM1607828	GW_158 Head and neck squamous cell carcinoma Illumina HT12v4
146	GSM1607829	GW_159 Head and neck squamous cell carcinoma Illumina HT12v4
147	GSM1607830	GW_160 Head and neck squamous cell carcinoma Illumina HT12v4
148	GSM1607831	GW_163 Head and neck squamous cell carcinoma Illumina HT12v4
149	GSM1607832	GW_164 Head and neck squamous cell carcinoma Illumina HT12v4
150	GSM1607833	GW_165 Head and neck squamous cell carcinoma Illumina HT12v4
151	GSM1607834	GW_166 Head and neck squamous cell carcinoma Illumina HT12v4
152	GSM1607835	GW_167 Head and neck squamous cell carcinoma Illumina HT12v4
153	GSM1607836	GW_168 Head and neck squamous cell carcinoma Illumina HT12v4
154	GSM1607837	GW_169 Head and neck squamous cell carcinoma Illumina HT12v4
155	GSM1607838	GW_170 Head and neck squamous cell carcinoma Illumina HT12v4
156	GSM1607839	GW_171 Head and neck squamous cell carcinoma Illumina HT12v4
157	GSM1607840	GW_172 Head and neck squamous cell carcinoma Illumina HT12v4
158	GSM1607841	GW_173 Head and neck squamous cell carcinoma Illumina HT12v4
159	GSM1607842	GW_174 Head and neck squamous cell carcinoma Illumina HT12v4
160	GSM1607843	GW_175 Head and neck squamous cell carcinoma Illumina HT12v4
161	GSM1607844	GW_177 Head and neck squamous cell carcinoma Illumina HT12v4
162	GSM1607845	GW_178 Head and neck squamous cell carcinoma Illumina HT12v4
163	GSM1607846	GW_179 Head and neck squamous cell carcinoma Illumina HT12v4
164	GSM1607847	GW_180 Head and neck squamous cell carcinoma Illumina HT12v4
165	GSM1607848	GW_181 Head and neck squamous cell carcinoma Illumina HT12v4
166	GSM1607849	GW_182 Head and neck squamous cell carcinoma Illumina HT12v4
167	GSM1607850	GW_183 Head and neck squamous cell carcinoma Illumina HT12v4
168	GSM1607851	GW_184 Head and neck squamous cell carcinoma Illumina HT12v4
169	GSM1607852	GW_185 Head and neck squamous cell carcinoma Illumina HT12v4
170	GSM1607853	GW_186 Head and neck squamous cell carcinoma Illumina HT12v4
171	GSM1607854	GW_187 Head and neck squamous cell carcinoma Illumina HT12v4
172	GSM1607855	GW_188 Head and neck squamous cell carcinoma Illumina HT12v4
173	GSM1607856	GW_189 Head and neck squamous cell carcinoma Illumina HT12v4
174	GSM1607857	GW_190 Head and neck squamous cell carcinoma Illumina HT12v4
175	GSM1607858	GW_191 Head and neck squamous cell carcinoma Illumina HT12v4
176	GSM1607859	GW_192 Head and neck squamous cell carcinoma Illumina HT12v4
177	GSM1607860	GW_193 Head and neck squamous cell carcinoma Illumina HT12v4
178	GSM1607861	GW_196 Head and neck squamous cell carcinoma Illumina HT12v4
179	GSM1607862	GW_197 Head and neck squamous cell carcinoma Illumina HT12v4
180	GSM1607863	GW_198 Head and neck squamous cell carcinoma Illumina HT12v4
181	GSM1607864	GW_199 Head and neck squamous cell carcinoma Illumina HT12v4
182	GSM1607865	GW_200 Head and neck squamous cell carcinoma Illumina HT12v4
183	GSM1607866	GW_201 Head and neck squamous cell carcinoma Illumina HT12v4
184	GSM1607867	GW_202 Head and neck squamous cell carcinoma Illumina HT12v4
185	GSM1607868	GW_203 Head and neck squamous cell carcinoma Illumina HT12v4
186	GSM1607869	GW_204 Head and neck squamous cell carcinoma Illumina HT12v4
187	GSM1607870	GW_205 Head and neck squamous cell carcinoma Illumina HT12v4
188	GSM1607871	GW_206 Head and neck squamous cell carcinoma Illumina HT12v4
189	GSM1607872	GW_207 Head and neck squamous cell carcinoma Illumina HT12v4
190	GSM1607873	GW_209 Head and neck squamous cell carcinoma Illumina HT12v4
191	GSM1607874	GW_210 Head and neck squamous cell carcinoma Illumina HT12v4
192	GSM1607875	GW_211 Head and neck squamous cell carcinoma Illumina HT12v4
193	GSM1607876	GW_212 Head and neck squamous cell carcinoma Illumina HT12v4
194	GSM1607877	GW_214 Head and neck squamous cell carcinoma Illumina HT12v4
195	GSM1607878	GW_215 Head and neck squamous cell carcinoma Illumina HT12v4
196	GSM1607879	GW_216 Head and neck squamous cell carcinoma Illumina HT12v4
197	GSM1607880	GW_217 Head and neck squamous cell carcinoma Illumina HT12v4
198	GSM1607881	GW_218 Head and neck squamous cell carcinoma Illumina HT12v4
199	GSM1607882	GW_219 Head and neck squamous cell carcinoma Illumina HT12v4
200	GSM1607883	GW_220 Head and neck squamous cell carcinoma Illumina HT12v4
201	GSM1607884	GW_221 Head and neck squamous cell carcinoma Illumina HT12v4
202	GSM1607885	GW_222 Head and neck squamous cell carcinoma Illumina HT12v4
203	GSM1607886	GW_223 Head and neck squamous cell carcinoma Illumina HT12v4
204	GSM1607887	GW_224 Head and neck squamous cell carcinoma Illumina HT12v4
205	GSM1607888	GW_225 Head and neck squamous cell carcinoma Illumina HT12v4
206	GSM1607889	GW_226 Head and neck squamous cell carcinoma Illumina HT12v4
207	GSM1607890	GW_227 Head and neck squamous cell carcinoma Illumina HT12v4
208	GSM1607891	GW_228 Head and neck squamous cell carcinoma Illumina HT12v4
209	GSM1607892	GW_229 Head and neck squamous cell carcinoma Illumina HT12v4
210	GSM1607893	GW_230 Head and neck squamous cell carcinoma Illumina HT12v4
211	GSM1607894	GW_231 Head and neck squamous cell carcinoma Illumina HT12v4
212	GSM1607895	GW_233 Head and neck squamous cell carcinoma Illumina HT12v4
213	GSM1607896	GW_234 Head and neck squamous cell carcinoma Illumina HT12v4
214	GSM1607897	GW_235 Head and neck squamous cell carcinoma Illumina HT12v4
215	GSM1607898	GW_236 Head and neck squamous cell carcinoma Illumina HT12v4
216	GSM1607899	GW_237 Head and neck squamous cell carcinoma Illumina HT12v4
217	GSM1607900	GW_238 Head and neck squamous cell carcinoma Illumina HT12v4
218	GSM1607901	GW_239 Head and neck squamous cell carcinoma Illumina HT12v4
219	GSM1607902	GW_240 Head and neck squamous cell carcinoma Illumina HT12v4
220	GSM1607903	GW_241 Head and neck squamous cell carcinoma Illumina HT12v4
221	GSM1607904	GW_242 Head and neck squamous cell carcinoma Illumina HT12v4
222	GSM1607905	GW_243 Head and neck squamous cell carcinoma Illumina HT12v4
223	GSM1607906	GW_244 Head and neck squamous cell carcinoma Illumina HT12v4
224	GSM1607907	GW_245 Head and neck squamous cell carcinoma Illumina HT12v4
225	GSM1607908	GW_246 Head and neck squamous cell carcinoma Illumina HT12v4
226	GSM1607909	GW_247 Head and neck squamous cell carcinoma Illumina HT12v4
227	GSM1607910	GW_248 Head and neck squamous cell carcinoma Illumina HT12v4
228	GSM1607911	GW_249 Head and neck squamous cell carcinoma Illumina HT12v4
229	GSM1607912	GW_250 Head and neck squamous cell carcinoma Illumina HT12v4
230	GSM1607913	GW_251 Head and neck squamous cell carcinoma Illumina HT12v4
231	GSM1607914	GW_253 Head and neck squamous cell carcinoma Illumina HT12v4
232	GSM1607915	GW_255 Head and neck squamous cell carcinoma Illumina HT12v4
233	GSM1607916	GW_256 Head and neck squamous cell carcinoma Illumina HT12v4
234	GSM1607917	GW_257 Head and neck squamous cell carcinoma Illumina HT12v4
235	GSM1607918	GW_258 Head and neck squamous cell carcinoma Illumina HT12v4
236	GSM1607919	GW_262 Head and neck squamous cell carcinoma Illumina HT12v4
237	GSM1607920	GW_263 Head and neck squamous cell carcinoma Illumina HT12v4
238	GSM1607921	GW_265 Head and neck squamous cell carcinoma Illumina HT12v4
239	GSM1607922	GW_266 Head and neck squamous cell carcinoma Illumina HT12v4
240	GSM1607923	GW_268 Head and neck squamous cell carcinoma Illumina HT12v4
241	GSM1607924	GW_269 Head and neck squamous cell carcinoma Illumina HT12v4
242	GSM1607925	GW_271 Head and neck squamous cell carcinoma Illumina HT12v4
243	GSM1607926	GW_272 Head and neck squamous cell carcinoma Illumina HT12v4
244	GSM1607927	GW_275 Head and neck squamous cell carcinoma Illumina HT12v4
245	GSM1607928	GW_280 Head and neck squamous cell carcinoma Illumina HT12v4
246	GSM1607929	GW_281 Head and neck squamous cell carcinoma Illumina HT12v4
247	GSM1607930	GW_282 Head and neck squamous cell carcinoma Illumina HT12v4
248	GSM1607931	GW_283 Head and neck squamous cell carcinoma Illumina HT12v4
249	GSM1607932	GW_284 Head and neck squamous cell carcinoma Illumina HT12v4
250	GSM1607933	GW_285 Head and neck squamous cell carcinoma Illumina HT12v4
251	GSM1607934	GW_286 Head and neck squamous cell carcinoma Illumina HT12v4
252	GSM1607935	GW_287 Head and neck squamous cell carcinoma Illumina HT12v4
253	GSM1607936	GW_288 Head and neck squamous cell carcinoma Illumina HT12v4
254	GSM1607937	GW_289 Head and neck squamous cell carcinoma Illumina HT12v4
255	GSM1607938	GW_290 Head and neck squamous cell carcinoma Illumina HT12v4
256	GSM1607939	GW_292 Head and neck squamous cell carcinoma Illumina HT12v4
257	GSM1607940	GW_293 Head and neck squamous cell carcinoma Illumina HT12v4
258	GSM1607941	GW_294 Head and neck squamous cell carcinoma Illumina HT12v4
259	GSM1607942	GW_295 Head and neck squamous cell carcinoma Illumina HT12v4
260	GSM1607943	GW_296 Head and neck squamous cell carcinoma Illumina HT12v4
261	GSM1607944	GW_297 Head and neck squamous cell carcinoma Illumina HT12v4
262	GSM1607945	GW_298 Head and neck squamous cell carcinoma Illumina HT12v4
263	GSM1607946	GW_299 Head and neck squamous cell carcinoma Illumina HT12v4
264	GSM1607947	GW_300 Head and neck squamous cell carcinoma Illumina HT12v4
265	GSM1607948	GW_301 Head and neck squamous cell carcinoma Illumina HT12v4
266	GSM1607949	GW_302 Head and neck squamous cell carcinoma Illumina HT12v4
267	GSM1607950	GW_303 Head and neck squamous cell carcinoma Illumina HT12v4
268	GSM1607951	GW_305 Head and neck squamous cell carcinoma Illumina HT12v4
269	GSM1607952	GW_306 Head and neck squamous cell carcinoma Illumina HT12v4
270	GSM1607953	GW_307 Head and neck squamous cell carcinoma Illumina HT12v4

### Sheet: GSE83519
Submission date	2016-06-20
Last update date	2018-02-22
No	Database	Sample name
1	GSM2205799	Mucosa_200001
2	GSM2205800	Mucosa_200002
3	GSM2205801	Mucosa_200005
4	GSM2205802	Mucosa_200021
5	GSM2205803	Mucosa_200035
6	GSM2205804	Mucosa_200041
7	GSM2205805	Mucosa_200044
8	GSM2205806	Mucosa_200504
9	GSM2205807	Mucosa_200505
10	GSM2205808	Mucosa_200509
11	GSM2205809	Mucosa_200521
12	GSM2205810	Mucosa_200523
13	GSM2205811	Mucosa_200603
14	GSM2205812	Mucosa_200614
15	GSM2205813	Mucosa_200615
16	GSM2205814	Mucosa_200627
17	GSM2205815	Mucosa_200701
18	GSM2205816	Mucosa_200704
19	GSM2205817	Mucosa_200708
20	GSM2205818	Mucosa_9937
21	GSM2205819	Mucosa_9942
22	GSM2205820	Mucosa_9959
23	GSM2205821	Tumor_200001
24	GSM2205822	Tumor_200002
25	GSM2205823	Tumor_200005
26	GSM2205824	Tumor_200021
27	GSM2205825	Tumor_200035
28	GSM2205826	Tumor_200041
29	GSM2205827	Tumor_200044
30	GSM2205828	Tumor_200504
31	GSM2205829	Tumor_200505
32	GSM2205830	Tumor_200509
33	GSM2205831	Tumor_200521
34	GSM2205832	Tumor_200523
35	GSM2205833	Tumor_200603
36	GSM2205834	Tumor_200614
37	GSM2205835	Tumor_200615
38	GSM2205836	Tumor_200627
39	GSM2205837	Tumor_200701
40	GSM2205838	Tumor_200704
41	GSM2205839	Tumor_200708
42	GSM2205840	Tumor_9937
43	GSM2205841	Tumor_9942
44	GSM2205842	Tumor_9959
