## Supplementary material for "Serpins A1/A3 within tumor-derived extracellular vesicles support pro-tumoral bias of neutrophils in cancer": Table S2

### Sheet: All
Table S1. Clinicopathologic characteristics of volunteers who participated in the study
Patient ID	Age at blood donation	Gender	Localization of tumor	Tumor stage	Nodal status	Distant metastasis	UICC stage	HPV status	sEVs size (mean)	sEVs concentration (p./cm^3)	BCA (µg/mL)	Total sEVs proteins level (µg/mL)
1	64	m	Larynx	T1a	N0	M0	I	Undefined	127.6	100000000000	57.67	19.3358
2	58	f	Larynx	T1	N0	M0	I	Positive	121.8	210000000000	53.2	57.1075
3	52	m	Oral Cavity	T1	N0	M0	I	Positive	92.4	540000000000	56.8	10.5056
4	76	m	Tongue	T1	N0	M0	I	Undefined	131.7	110000000000	59.3	62.7486
5	67	f	Oral Cavity	T1	N0	M0	I	Undefined	121	22000000000	46.8	98.4529
6	65	m	Larynx	T1b	N0	M0	I	Undefined	90.2	2800000000	60.17	17.4144
7	52	m	Larynx	T1a	N0	M0	I	Undefined				4.53979
8	76	m	Oral Cavity	T1	N0	M0	I	Undefined				20.0861
9	61	m	Larynx	T1a	N0	M0	I	Undefined				18.4574
10	60	m	Larynx	T1a	N0	M0	I	Undefined				11.3714
11	69	m	Oropharynx	T1b	N0	M0	I	Undefined				43.9818
12	69	f	Oropharynx	T1	N0	M0	I	Negative
13	57	f	Oropharynx	T1	N0	M0	I	Undefined
14	49	f	Tongue	T2	N0	M0	II	Undefined	91	5300000000	81.6	9.52106
15	69	m	Oral Cavity	T2	N0	M0	II	Undefined	97.6	8700000000	49.6	57.804
16	32	m	Oropharynx	T2	N0	M0	II	Negative	88.1	22000000000	37.6	46.7584
17	72	f	Oropharynx	T2	N0	M0	II	Negative	94.7	100000000000	62	12.9225
18	64	f	Larynx	T2	N0	M0	II	Undefined	96.2	9800000000	50	8.22693
19	73	f	Oropharynx	T2	N0	M0	II	Undefined	98	47000000000	74.3	34.3088
20	78	m	Oropharynx	T2	N0	M0	II	Positive	92.1	110000000000	44.3	14.2364
21	30	f	Oropharynx	T2	N0	M0	II	Undefined	81.9	16000000000	56.5	3.81404
22	58	m	Oropharynx	T2	N0	M0	II	Undefined	93.6	53000000000	75.6	21.7368
23	84	m	Oral Cavity	T2	N0	M0	II	Negative
24	79	f	larynx	T3	N0	M0	III	Negative	93.6	30500000000	55.66	17.0493
25	64	m	Larynx	T3	N0	M0	III	Undefined	100	30000000000	85.5	27.6196
26	75	f	Oropharynx	T2	N1	M0	III	Positive	82.6	280000000000	83.2	33.0565
27	58	m	Oral Cavity	T3	N0	M0	III	Undefined	87.3	4700000000	85.6	0.997987
28	61	m	Oropharynx	T1	N1	M0	III	Negative	96.6	270000000000	95.6	9.1747
29	65	f	Oropharynx	T1	N1	M0	III	Positive	87.6	4600000000	83.6	9.93549
30	48	m	Larynx	T3	N0	M0	III	Undefined	86.2	14000000000	75.6	20.9661
31	63	m	Oropharynx	T2	N1	M0	III	Negative	95.8	2300000000	72	19.0071
32	68	m	Oropharynx	T3	N1	M0	III	Negative	94.3	30500000000	63.5	23.5381
33	58	f	Oropharynx	T1	N1	M0	III	Undefined				30.845
34	61	m	Tongue	T2	N1	M0	III	Positive
35	62	m	Larynx	T2	N3	M0	IVb	Negative	118.8	160000000000	65	22.5563
36	54	m	Oropharynx	T2	N2	M0	IVa	Positive	93.6	53000000000	66.42	9.24101
37	60	f	Oral Cavity	T1	N2	M0	IVa	Negative	96.3	9800000000	75	38.1891
38	58	f	Oropharynx	T4	N2	M0	IVa	Undefined	118	35000000000	100	13.7709
39	68	f	Larynx	T4	N2	M0	IVa	Undefined	106.7	36000000000	80.4	9.17548
40	67	m	Larynx	T2	N2	M0	IVa	Undefined	99.5	16000000000	46	2.41131
41	58	m	Oropharynx	T1	N2	M0	IVa	Negative	94	14000000000	67.6	28.9168
42	61	f	Larynx	T2	N3	M0	IVa	Undefined	80	18000000000	81.6	11.6551
43	79	m	Oral Cavity	T2	N2	M0	IVa	Undefined	95.3	3100000000	78	2.18015
44	52	m	Oropharynx	T1	N2	M0	IVa	Negative	102.3	78000000000	77.6	10.7378
45	78	m	Oropharynx	T2	N2	M0	IVa	Negative				40.2661
46	24	f	Healthy Donor						88.3	8700000000	65.66	24.6575
47	31	m	Healthy Donor						95.5	13000000000	41.6	7.86393
48	30	m	Healthy Donor						102.1	2625000000	33	12.3732
49	63	f	Healthy Donor						93.1	60000000000	38	5.28756
50	52	f	Healthy Donor						96.4	31000000000	36	19.0597
51	51	m	Healthy Donor						84.9	95000000000	62	10.5794
52	27	m	Healthy Donor						104.6	11125000000	37.67	3.88262
53	32	f	Healthy Donor						110.4	6300000000	51.25	8.25031
54	24	m	Healthy Donor						116.7	1400000000	36.8	14.5773
55	43	f	Healthy Donor						89.5	82000000000	38	6.43821

### Sheet: Overview
Clinicopathologic characteristics of volunteers who participated in the study
Age, years (range,30-84)			Tumor stage
≥60	30 (66,7%)		T1	19 (42,2%)
<60	15 (33,3%)		T2	19 (42,2%)
Gender			T3	5 (11,2%)
Male	28 (60%)		T4	2 (4,4%)
Female	17 (40%)		Nodal status
Primary tumor site			N0	27 (60%)
Oropharynx	20 (44,4%)		N1	7 (15,5%)
Larynx	14 (31,1%)		N2	9 (22,5%)
Oral cavity	8 (17,8%)		N3	2 (5%)
Tongue	3 (6,7%)		Distant metastasis
UICC stage			M0	0 (100%)
I	13 (28,8%)		HPV status
II	10 (22,2%)		Positive	7 (15,6%)
III	11 (24,5%)		Negative	13 (28,8%)
IV	11 (24,5%)		Undefined	25 (55,6)
